# Image-based DNA Sequencing Encoding for Detecting Low-Mosaicism Somatic Mobile Element Insertions

**DOI:** 10.1101/2024.11.07.619809

**Authors:** Miaomiao Tan, Zhinan Lin, Zhuofu Chen, Haonan Zhou, Junseok Park, Ziting He, Eunjung A. Lee, Zhipeng Gao, Xiaowei Zhu

**Affiliations:** Key Laboratory of Artificial Organs and Computational Medicine in Zhejiang Province, Institute of Translational Medicine, Zhejiang Shuren University, Hangzhou, China; Department of Neuroscience, City University of Hong Kong, Hong Kong SAR, China; Division of Genetics and Genomics, Boston Children’s Hospital, 3 Blackfan Circle, Boston, MA, USA; Department of Pediatrics, Harvard Medical School, 25 Shattuck St, Boston, MA, USA; Broad Institute of MIT and Harvard, Cambridge, MA, USA; Shanghai Institute for Advanced Study, Zhejiang University, Hangzhou, China

**Author notes:** Correspondence should be addressed to: Xiaowei Zhu. These authors contributed equally to this work (Miaomiao Tan, Zhinan Lin).

## Abstract

Active LINE-1 (L1), *Alu*, and SVA mobile elements in the human genome are capable of retrotransposition, resulting in novel mobile element insertions (MEIs) in both germline and somatic tissues. Detecting MEIs through DNA sequencing relies on supporting reads overlapping MEI junctions; however, artifacts from DNA amplification, sequencing, and alignment errors produce numerous false positives. Systematic detection of somatic MEIs, particularly those with low mosaicism, remains a significant challenge. Previous methods had required a high number of supporting reads which limits the detection sensitivity, or human inspections that are susceptible to biases. Here, we developed RetroNet, an algorithm that encodes MEI-supporting sequencing reads into images, and employs a deep neural network to identify somatic MEIs with as few as two reads. Trained on extensive and diverse datasets and benchmarked across various conditions, RetroNet surpasses previous methods and eliminates the need for extensive manual examinations. The RetroNet analysis on the Illumina sequencing of 161× or 195× of a cancer cell line achieved an average precision of 0.885 and recall of 0.579 for detecting somatic L1 insertions that are present in as few as 1.79% of the cells. Additionally, we demonstrated that RetroNet is effective for analyzing highly degraded DNA, such as circulating tumor DNA. RetroNet is applicable to the rapidly generated short-read sequencing data and has the potential to provide further insights into the functional and pathological implications of somatic retrotranspositions.
