## Supplementary Tables for "Image-based DNA Sequencing Encoding for Detecting Low-Mosaicism Somatic Mobile Element Insertions": Supplementary Table 1.xlsx

### Sheet: Sheet1
Supplementary Table 1. Datasets analyzed in this project.
Name	Year	Number of individuals/samples	Data format and sequencing depth	Type of Application
1000 Genomes Project	2022	549 trios	40× WGS	Model training
Illumina Polaris Project	2017	49 trios	40× WGS	Benchmarking in germline MEIs
Genome Mixing Dataset	2021	6 samples at mosaicism proportions of 0.04% to 25%	200× WGS	Benchmarking in simulated somatic MEIs
Cancer Genome in a Bottle	2024	2 replicates of HG008-T	I2: 161× WGS( NRPCC=49x) and I3: 195× WGS (NRPCC=40x)	Benchmarking in real somatic MEIs
ctDNA chronology of mCRPC	2022	1 metastatic tissue, 1 cfDNA , and 1 WBC sample of DTB-205	metastatic tissue: 122× WGS, cfDNA: 200× WGS, and WBC: 41× WGS	Benchmarking in real somatic MEIs
