## Supplementary Tables for "Image-based DNA Sequencing Encoding for Detecting Low-Mosaicism Somatic Mobile Element Insertions": Supplementary Table 2.xlsx

### Sheet: Index for Supp Table 2
Supplementary Table 2. The number of MEIs and encoded images of the 1000 Genomes and Polaris Project datasets.
Supp Table 2_MEIs total	Total number of MEIs
Supp Table 2_MEIs average	The average number of MEIs for each subject
Supp Table 2_MEIs 1000 Genomes	The number of MEIs for each subject in the 1000 Genomes Project dataset
Supp Table 2_MEIs Polaris	The number of MEIs for each subject in the Polaris Project dataset
Supp Table 2_Images total	Total number of images

### Sheet: Supp Table 2_MEIs total
Total number of MEIs
Dataset	Type of MEI	Positive	Negative
1000 Genomes	L1	22629	834656
	Alu	250874	97755
	SVA	13593	91374
Polaris	L1	2381	15844
	Alu	23287	11145
	SVA	1292	4577

### Sheet: Supp Table 2_MEIs average
The average number of MEIs for each subject
Dataset	Type of MEI	Positive	Negative
1000 Genomes	L1	41.3693	1525.88
	Alu	458.636	178.711
	SVA	24.8956	167.352
Polaris	L1	48.5918	323.347
	Alu	475.245	227.449
	SVA	26.3673	93.4082

### Sheet: Supp Table 2_MEIs 1000 Genomes
The number of MEIs for each subject in the 1000 Genomes Project dataset
ID	L1 positive	L1 negative	Alu positive	Alu negative	SVA positive	SVA negative
HG00405	34	1598	334	172
HG00408	42	1335	364	128	13	132
HG00420	41	2009	306	211	18	189
HG00423	33	2658	346	261	19	262
HG00429	39	933	331	107	18	113
HG00438	34	2130	359	234	26	199
HG00444	35	1491	335	167	21	140
HG00447	40	3305	342	301	23	210
HG00453	33	1306	354	158	22	143
HG00459	31	2196	354	235	22	162
HG00465	43	1509	363	156	28	148
HG00474	30	791	343	81	15	112
HG00477	41	1539	380	171	22	151
HG00480	31	1017	337	108	26	94
HG00502	28	887	332	125	23	95
HG00526	36	1391	325	135	18	136
HG00532	42	1632	353	161	27	166
HG00535	41	4080	351	398	18	339
HG00538	37	1372	339	139	21	164
HG00544	40	1315	341	114	20	121
HG00552	46	1262	452	165	19	137
HG00555	50	1659	395	148	28	119
HG00558	33	2216	336	220	22	163
HG00561	39	903	351	79	20	76
HG00567	39	846	323	113	16	74
HG00579	43	1407	324	144	15	132
HG00582	35	1644	299	167	19	125
HG00591	36	952	361	98	18	109
HG00594	50	1450	354	151	19	148
HG00609	34	1182	329	136	17	142
HG00621	40	1800	343	182	24	151
HG00627	29	1644	357	159	29	151
HG00630	44	1193	320	156	12	102
HG00636	40	1224	364	157	23	137
HG00639	36	1517	437	169	24	121
HG00642	41	1455	399	173	26	120
HG00655	44	2266	330	194	21	179
HG00673	34	1229	346	135	21	100
HG00691	35	1832	371	256	21	310
HG00694	38	1207	356	131	22	115
HG00700	36	1179	360	112	18	102
HG00702	28	1016	328	118	21	89
HG00703	36	907	348	120	26	98
HG00706	51	797	342	87	22	79
HG00709	48	809	339	97	18	83
HG00735	42	632	454	71	33	81
HG00738	39	924	447	109	17	96
HG00741	30	1307	443	137	23	128
HG01050	48	819	468	80	19	89
HG01053	43	750	493	84	32	75
HG01056	49	817	419	93	26	86
HG01062	30	1204	416	143	20	112
HG01068	45	1137	422	156	25	134
HG01071	35	2219	407	231	28	204
HG01074	47	2306	395	247	21	189
HG01081	48	2086	443	210	25	171
HG01084	41	797	474	87	31	109
HG01087	40	668	421	77	31	97
HG01096	39	3399	427	296	27	245
HG01099	52	992	458	130	25	125
HG01100	49	1009	474	136	33	121
HG01103	34	714	458	84	26	76
HG01106	37	1077	435	115	19	112
HG01109	51	913	579	89	26	110
HG01114	34	891	400	105	16	79
HG01126	41	1783	434	163	20	151
HG01135	40	1511	437	136	19	149
HG01138	38	2011	409	244	22	202
HG01141	38	1040	411	115	22	115
HG01150	38	1718	477	174	24	198
HG01169	40	796	429	83	30	95
HG01172	40	1787	453	182	30	155
HG01175	41	1020	419	98	24	101
HG01178	42	1553	429	180	23	145
HG01184	45	2080	441	209	25	207
HG01189	33	1584	462	175	24	167
HG01192	35	682	449	63	22	70
HG01199	45	1379	487	161	23	127
HG01206	46	775	441	94	21	71
HG01243	48	1177	571	122	21	140
HG01249	43	1457	415	136	17	133
HG01252	32	1391	440	152	26	137
HG01255	38	1222	431	121	18	101
HG01258	50	989	399	117	19	121
HG01261	34	858	417	72	25	93
HG01273	39	841	463	108	21	97
HG01276	27	916	399	105	25	119
HG01279	28	624	359	56	20	85
HG01343	53	586	459	65	34	70
HG01346	30	645	387	88	21	79
HG01349	34	1724	372	179	22	150
HG01352	37	952	394	95	20	110
HG01355	43	964	424	96	13	103
HG01358	35	1355	403	131	22	146
HG01361	43	1090	487	125	22	138
HG01367	46	1039	458	111	21	91
HG01376	39	1108	436	136	25	115
HG01379	42	1768	460	163	18	167
HG01385	39	2147	430	241	28	240
HG01391	41	1595	485	170	27	159
HG01433	50	1393	440	129	26	133
HG01439	38	1010	383	117	19	107
HG01457	48	735	397	76	17	85
HG01463	53	956	434	97	23	111
HG01466	37	733	408	67	28	87
HG01490	41	1010	429	109	21	120
HG01493	40	871	383	104	29	104
HG01496	38	790	463	84	25	84
HG01499	34	791	333	122	16	84
HG01502	38	1162	409	115	25	141
HG01505	35	700	337	104	18	71
HG01508	32	1048	443	115	22	119
HG01511	30	789	413	100	14	81
HG01514	47	705	431	68	19	60
HG01517	46	1079	401	128	15	121
HG01520	32	962	353	118	20	97
HG01523	45	1071	410	148	20	137
HG01526	31	1403	432	152	17	133
HG01529	27	721	388	91	28	77
HG01532	41	1616	398	203	17	177
HG01538	47	835	402	103	23	112
HG01552	44	814	496	91	29	83
HG01567	35	962	393	112	25	116
HG01573	38	522	364	62	18	82
HG01579	41	1223	413	130	23	162
HG01601	44	882	444	93	22	97
HG01604	35	1150	424	124	21	117
HG01609	32	727	413	77	21	97
HG01611	36	719	394	77	19	77
HG01614	31	637	388	75	13	85
HG01616	50	801	397	106	23	107
HG01633	32	1215	418	111	22	144
HG01667	47	796	406	102	22	78
HG01671	33	815	385	114	23	100
HG01674	37	790	400	93	21	88
HG01677	38	833	387	102	15	90
HG01681	34	751	416	62	21	80
HG01696	42	1257	431	145	23	140
HG01698	37	677	392	83	28	86
HG01701	42	912	392	93	28	85
HG01703	40	764	444	104	23	88
HG01711	33	1069	407	91	28	109
HG01748	37	630	391	63	19	62
HG01774	43	875	400	116	17	121
HG01778	40	961	397	100	24	110
HG01780	40	540	424	60	15	70
HG01782	38	601	396	63	16	72
HG01881	52	772	634	90	29	84
HG01884	56	1012	668	119	37	93
HG01887	55	707	638	107	39	97
HG01888	48	945	661	132	40	102
HG01891	46	1249	638	136	30	116
HG01895	50	753	712	89	33	101
HG01897	54	1009	617	132	26	104
HG01898	32	921	374	116	23	111
HG01916	49	1226	585	172	36	126
HG01919	30	791	331	96	25	78
HG01922	31	996	321	130	16	96
HG01925	42	1060	353	139	18	131
HG01928	33	871	284	107	18	88
HG01934	36	743	393	116	26	80
HG01937	36	1028	375	129	20	108
HG01940	38	1127	353	161	20	114
HG01943	23	715	346	97	23	103
HG01946	37	933	353	105	22	110
HG01949	37	1096	410	125	23	107
HG01952	26	1479	314	226	21	171
HG01955	30	708	317	72	13	83
HG01959	43	1901	619	223	42	216
HG01960	59	859	609	99	33	112
HG01969	23	614	380	74	22	83
HG01972	35	1098	432	124	26	117
HG01975	29	935	356	127	27	97
HG01978	28	937	393	112	26	108
HG01981	41	2761	366	283	19	227
HG01984	35	1101	344	159	23	151
HG01987	63	684	640	107	39	91
HG01993	28	1144	354	162	22	121
HG01998	35	1530	319	206	22	139
HG02004	37	1305	310	150	13	125
HG02011	57	1696	647	181	28	165
HG02018	31	1262	363	161	17	113
HG02024	38	876	346	88	17	88
HG02027	29	1514	383	196	21	159
HG02030	41	2236	374	313	23	234
HG02055	61	1851	577	206	35	171
HG02056	35	1753	332	254	20	196
HG02059	39	1647	326	202	19	190
HG02077	32	1511	348	209	23	144
HG02080	33	2823	360	383	17	252
HG02083	35	870	338	161	15	98
HG02091	41	2059	396	279	26	225
HG02106	47	1036	319	107	19	103
HG02120	39	2221	362	364	17	234
HG02126	35	2009	345	248	20	205
HG02132	38	970	374	122	20	115
HG02135	44	2326	371	266	17	206
HG02145	37	1504	524	259	33	184
HG02148	22	642	256	72	22	79
HG02222	30	4953	376	520	25	490
HG02225	27	3008	377	367	20	281
HG02229	34	1658	353	233	21	202
HG02234	44	2494	380	384	23	263
HG02237	32	1797	330	195	19	203
HG02240	47	898	390	124	26	99
HG02257	49	1771	675	235	43	170
HG02258	50	2768	627	356	31	257
HG02261	35	3199	296	402	21	353
HG02273	21	673	246	99	14	77
HG02279	28	935	364	148	20	117
HG02280	52	664	623	90	24	89
HG02287	26	1861	349	230	21	194
HG02293	23	859	284	102	13	100
HG02300	31	2104	234	277	16	194
HG02303	30	700	346	84	22	89
HG02316	58	1069	573	122	21	138
HG02321	57	1526	647	165	26	170
HG02451	52	2025	616	188	27	173
HG02463	41	861	613	103	37	94
HG02466	52	1044	624	156	34	135
HG02492	34	604	414	68	28	65
HG02495	43	817	418	123	19	126
HG02572	45	2928	629	286	39	279
HG02575	61	1799	628	286	36	225
HG02584	49	1185	615	139	37	140
HG02587	45	1135	625	142	25	131
HG02590	51	1672	569	208	38	177
HG02596	51	1098	561	144	30	131
HG02602	39	2154	392	215	18	220
HG02605	41	881	431	115	19	124
HG02612	52	1359	643	169	29	142
HG02615	44	1641	618	189	41	181
HG02625	50	1013	620	110	33	135
HG02630	60	1445	633	171	33	173
HG02636	48	1382	614	149	32	156
HG02644	63	1629	641	220	39	194
HG02647	43	1364	567	171	41	169
HG02650	36	1044	439	133	23	113
HG02653	49	1439	397	164	23	136
HG02656	38	1765	397	214	27	203
HG02659	36	1276	324	137	21	140
HG02662	37	1540	426	214	16	207
HG02668	51	1253	572	182	24	156
HG02677	58	1346	637	169	32	147
HG02680	55	1486	572	199	29	158
HG02683	29	1767	296	215	17	193
HG02686	23	1289	408	166	24	127
HG02689	36	1692	375	219	15	188
HG02692	31	2076	355	221	21	233
HG02698	40	1532	388	208	22	210
HG02701	39	1049	336	152	18	162
HG02704	69	3428	633	315	33	227
HG02717	58	2200	654	265	31	298
HG02726	39	4626	384	543	21	608
HG02729	30	1219	391	141	28	150
HG02735	34	1372	409	202	24	134
HG02738	40	798	414	88	18	123
HG02761	56	1500	662	157	31	138
HG02764	51	1730	594	195	29	206
HG02776	35	871	337	102	20	89
HG02785	39	2301	353	255	22	301
HG02788	37	2806	374	285	19	225
HG02791	39	1142	388	140	22	137
HG02794	42	2074	424	239	27	214
HG02800	47	2270	602	234	33	209
HG02806	50	1891	587	239	33	244
HG02809	71	3297	614	333	30	283
HG02812	46	1369	604	168	28	139
HG02815	55	1586	582	199	35	196
HG02818	53	1015	599	118	31	148
HG02821	52	1704	601	213	30	194
HG02838	63	1526	631	192	31	192
HG02841	42	1510	619	188	32	198
HG02856	48	2605	585	257	27	345
HG02862	43	2936	600	284	44	278
HG02871	42	1796	609	184	27	189
HG02880	49	1418	628	144	26	189
HG02883	70	1581	664	159	32	193
HG02886	47	1619	576	183	37	210
HG02889	34	1774	629	186	31	183
HG02892	52	1079	599	146	46	154
HG02897	51	2244	545	197	31	215
HG02924	52	1919	596	183	38	225
HG02945	50	1053	624	124	35	148
HG02948	48	1395	673	151	32	164
HG02954	58	1956	517	239	31	264
HG02966	45	1667	612	175	28	203
HG02972	39	1536	646	188	38	150
HG02978	57	4252	605	361	40	355
HG02980	45	1437	607	180	33	163
HG03008	43	1326	394	166	20	171
HG03017	33	1809	432	269	27	206
HG03026	39	1108	571	142	26	146
HG03029	49	2296	607	254	27	284
HG03035	49	1311	516	156	21	170
HG03047	52	1813	601	191	34	244
HG03050	38	1884	608	213	29	235
HG03056	46	2227	580	222	34	248
HG03110	53	2470	585	324	38	305
HG03113	52	2036	601	197	30	186
HG03116	45	2494	605	391	36	341
HG03119	51	1780	601	182	33	202
HG03125	51	2246	627	282	27	261
HG03128	53	2440	555	267	36	224
HG03134	53	1437	579	157	31	179
HG03137	47	1798	597	229	30	197
HG03161	55	1909	609	188	32	180
HG03164	50	2888	649	341	31	314
HG03191	55	2532	607	346	25	299
HG03197	50	2692	606	254	28	215
HG03200	53	2683	614	273	30	200
HG03230	27	1215	348	138	23	145
HG03236	32	1706	349	216	27	180
HG03239	39	2219	408	258	17	203
HG03242	40	1622	528	196	28	172
HG03248	57	2084	561	267	32	241
HG03251	48	1521	599	169	38	204
HG03260	44	1906	590	282	34	251
HG03269	50	1797	581	234	42	204
HG03272	43	2668	589	215	35	201
HG03296	45	1293	563	131	39	135
HG03299	50	2596	622	307	32	268
HG03305	57	2550	577	324	36	295
HG03310	53	1517	579	169	27	158
HG03314	44	1436	593	175	31	155
HG03344	67	1876	592	160	39	168
HG03350	50	1489	654	152	25	159
HG03368	48	1807	526	164	30	154
HG03371	54	2031	592	267	28	217
HG03374	45	1932	554	182	34	207
HG03438	61	1620	616	196	38	226
HG03456	54	1825	578	273	34	246
HG03480	48	1958	637	230	28	252
HG03489	35	1905	408	186	21	174
HG03492	36	1578	412	222	18	216
HG03516	62	1811	576	184	29	149
HG03519	50	3328	624	344	24	376
HG03540	52	2168	592	260	20	228
HG03596	28	943	361	118	25	115
HG03605	34	1177	371	145	23	143
HG03617	43	1961	407	221	24	202
HG03620	41	2144	415	293	19	306
HG03626	29	1901	412	206	18	245
HG03635	36	2942	408	279	24	337
HG03641	38	1606	343	160	20	205
HG03651	36	1406	412	190	15	192
HG03654	33	1679	386	175	22	203
HG03669	33	2324	405	325	20	228
HG03683	31	4150	403	314	18	273
HG03688	33	1664	396	268	27	322
HG03701	36	1574	389	153	24	190
HG03704	36	3129	405	422	20	382
HG03707	40	2410	396	266	27	230
HG03710	30	2765	413	384	19	365
HG03719	35	1508	406	214	21	163
HG03732	36	1981	376	308	27	231
HG03763	32	2526	373	335	25	300
HG03795	38	1757	394	223	25	212
HG03798	45	1284	396	199	21	162
HG03801	43	1890	370	173	22	161
HG03804	35	2316	362	211	20	241
HG03807	34	1625	363	158	18	162
HG03816	34	1513	372	165	22	173
HG03825	44	2029	385	223	22	287
HG03831	34	2013	400	249	22	253
HG03834	39	2482	373	202	16	217
HG03906	30	3001	376	336	20	288
HG03909	37	2020	379	195	28	175
HG03915	34	2617	389	274	24	311
HG03927	39	1683	417	192	18	215
HG03930	55	2790	364	220	15	232
HG03942	34	1446	401	232	27	189
HG03992	34	1434	393	214	16	206
HG04036	29	1775	390	199	15	210
HG04115	26	2526	361	349	12	293
HG04122	40	1848	413	306	22	216
HG04133	33	1716	420	207	22	209
HG04136	39	1494	386	249	21	199
HG04142	36	1423	396	166	26	190
HG04148	40	2610	378	306	26	278
HG04151	36	1681	391	212	26	202
HG04157	40	1934	382	253	27	212
HG04160	42	1980	356	251	16	246
HG04175	28	2001	402	221	17	261
HG04184	41	1333	415	171	20	172
HG04187	31	2221	407	303	21	222
HG04193	32	1317	353	151	14	202
HG04199	35	1503	391	232	30	186
HG04204	37	2350	391	315	20	232
HG04215	34	1597	396	211	23	181
HG04217	38	1649	382	189	11	209
HG04228	40	1712	400	223	20	205
NA06991	43	2104	331	207	16	216
NA06995	42	940	388	104	18	122
NA06997	37	2412	394	290	18	243
NA07014	30	2010	379	249	17	261
NA07019	39	2109	368	228	19	233
NA07029	46	1913	367	309	22	254
NA07048	39	1378	402	217	21	150
NA07348	34	2120	401	298	11	238
NA07349	31	1115	379	130	16	131
NA10830	33	1262	358	141	19	162
NA10831	32	2749	391	344	23	335
NA10835	23	1690	344	172	22	185
NA10836	25	1733	407	233	19	245
NA10837	39	1935	372	307	17	240
NA10838	31	2396	409	234	23	194
NA10839	39	3612	388	470	21	511
NA10840	26	1476	345	142	20	134
NA10842	34	890	337	122	18	90
NA10843	43	2217	359	251	25	219
NA10845	22	845	401	107	25	95
NA10846	39	2256	376	306	24	295
NA10847	33	3242	346	316	16	299
NA10851	37	2597	344	298	25	245
NA10852	48	1817	359	249	22	214
NA10854	34	2331	372	339	21	394
NA10855	38	1964	361	242	20	265
NA10856	37	1403	384	218	17	172
NA10857	28	2689	416	271	23	316
NA10859	35	1860	369	249	22	258
NA10860	32	1268	386	142	18	158
NA10861	44	717	389	119	22	92
NA10863	34	1836	370	189	13	211
NA10864	37	1276	389	199	22	153
NA10865	44	1174	370	185	24	212
NA12329	35	982	359	122	17	118
NA12335	39	1418	384	235	22	153
NA12336	32	1557	398	239	27	213
NA12344	39	626	373	66	16	89
NA12376	48	2168	369	245	17	186
NA12386	44	1235	404	174	21	116
NA12485	38	1576	373	163	20	151
NA12707	32	1265	386	194	21	160
NA12739	34	4256	364	331	27	351
NA12740	30	1115	391	117	15	188
NA12752	37	1816	361	166	16	182
NA12753	29	1872	307	267	20	232
NA12766	41	1710	360	271	28	247
NA12767	30	4357	349	536	26	415
NA12801	35	2047	366	223	25	265
NA12802	28	1778	405	191	19	224
NA12817	30	1486	373	199	19	161
NA12818	26	884	378	110	17	96
NA12832	40	1429	372	179	29	109
NA12864	41	1441	395	127	26	142
NA12865	38	1618	362	238	18	229
NA18484	49	967	615	125	21	155
NA18485	42	2583	589	321	26	327
NA18497	49	2389	600	380	27	294
NA18500	57	1681	570	172	29	179
NA18503	62	675	604	63	23	92
NA18506	59	1877	602	247	29	216
NA18515	57	662	578	76	32	95
NA18518	58	4611	674	286	24	292
NA18521	34	1692	579	157	28	164
NA18854	45	798	644	79	34	104
NA18857	50	811	619	101	34	77
NA18860	46	1123	615	116	25	116
NA18863	61	1687	606	219	47	189
NA18869	49	1003	636	120	28	102
NA18872	52	973	619	115	36	136
NA18875	47	1543	658	152	33	124
NA18906	49	621	639	76	36	90
NA18911	39	616	519	87	36	85
NA18914	40	1748	575	253	35	209
NA18925	40	1146	637	142	33	145
NA18930	56	967	600	133	26	135
NA18935	45	806	592	103	39	102
NA19094	51	1847	635	180	31	209
NA19097	54	1136	632	171	33	140
NA19100	63	784	585	71	42	103
NA19103	54	1767	632	262	39	206
NA19109	55	2160	648	299	36	229
NA19115	56	1665	672	187	38	163
NA19120	57	753	552	100	37	104
NA19123	55	949	629	130	32	102
NA19129	53	1579	630	194	40	206
NA19132	44	1431	639	116	29	129
NA19139	47	1057	646	149	39	147
NA19142	43	1571	519	174	31	161
NA19145	40	4742	605	516	22	501
NA19148	45	1596	591	150	38	147
NA19151	38	1121	621	146	29	135
NA19154	51	1717	597	181	34	180
NA19161	45	2851	601	414	42	305
NA19173	54	1985	584	179	33	178
NA19174	49	1643	649	243	25	188
NA19177	44	1365	641	195	29	176
NA19186	50	1031	624	126	25	104
NA19191	64	865	600	101	28	104
NA19199	47	1300	607	162	32	127
NA19202	52	3156	586	249	33	187
NA19205	61	1344	596	153	25	157
NA19208	40	982	577	113	22	121
NA19211	48	963	594	138	39	118
NA19215	56	938	621	108	31	95
NA19221	50	2420	561	334	22	276
NA19224	48	1034	593	155	40	115
NA19237	44	1984	610	267	44	217
NA19249	48	675	600	74	36	73
NA19258	56	1285	624	205	30	170
NA19650	37	1100	423	109	20	136
NA19653	36	1072	429	109	25	126
NA19656	33	1049	376	119	22	118
NA19659	32	838	427	63	23	89
NA19662	37	1181	393	141	24	157
NA19665	26	860	420	89	26	75
NA19671	35	1712	417	201	18	166
NA19675	37	2269	441	315	26	349
NA19677	39	992	406	96	17	105
NA19680	40	817	442	107	20	110
NA19683	35	1100	391	97	22	129
NA19685	34	1850	421	282	23	225
NA19686	31	855	391	93	23	114
NA19702	53	681	652	92	30	109
NA19705	65	1413	616	181	28	161
NA19718	33	1031	409	90	20	99
NA19721	32	794	396	58	23	81
NA19724	42	1028	450	123	28	124
NA19727	42	910	429	69	12	105
NA19730	25	776	325	105	14	91
NA19733	20	890	324	110	18	92
NA19748	37	945	415	102	27	122
NA19751	36	870	433	105	19	98
NA19757	48	690	414	80	23	102
NA19760	40	987	383	127	23	155
NA19763	46	904	358	96	26	104
NA19772	30	734	423	126	23	93
NA19775	33	1463	395	153	15	153
NA19778	43	1216	447	154	26	143
NA19781	42	2357	455	310	24	292
NA19784	30	1246	388	124	31	130
NA19787	27	1054	379	103	18	126
NA19790	38	975	371	125	18	128
NA19796	29	610	421	78	23	78
NA19828	57	1366	591	177	25	190
NA19836	52	997	605	128	23	104
NA19902	49	961	616	119	33	112
NA19918	57	651	624	105	31	85
NA19919	52	1296	606	153	33	118
NA19924	55	1140	611	144	31	141
NA19983	44	904	606	116	28	99
NA20128	40	1165	627	127	37	120
NA20129	49	953	622	103	30	119
NA20279	58	976	554	107	40	98
NA20358	51	2268	662	311	38	229

### Sheet: Supp Table 2_MEIs Polaris
The number of MEIs for each subject in the Polaris Project dataset
ID	L1 positive	L1 negative	Alu positive	Alu negative	SVA positive	SVA negative
ERX2355861	52	231	632	169	31	104
ERX2355862	33	704	375	666	18	235
ERX2355863	41	325	360	253	18	94
ERX2355864	54	354	619	251	33	100
ERX2355865	36	202	359	136	19	84
ERX2355866	54	309	625	132	35	106
ERX2355867	60	336	572	168	34	88
ERX2355868	59	378	642	278	39	91
ERX2355869	63	325	620	183	31	117
ERX2355870	43	231	367	155	24	80
ERX2355872	52	336	396	239	30	84
ERX2355873	45	307	330	202	20	78
ERX2355874	39	378	442	254	20	92
ERX2355875	41	330	400	138	28	71
ERX2355876	64	324	627	185	29	114
ERX2355877	53	255	596	138	27	101
ERX2355878	57	304	613	209	42	88
ERX2355879	39	280	330	259	18	65
ERX2355880	48	302	540	144	30	92
ERX2355881	62	319	604	217	26	85
ERX2355882	48	240	461	266	29	94
ERX2355883	51	322	340	186	19	90
ERX2355884	49	358	660	189	40	80
ERX2355885	56	337	661	176	34	83
ERX2355886	45	263	359	167	26	66
ERX2355887	44	318	338	228	24	72
ERX2355888	70	298	591	161	27	93
ERX2355889	48	364	448	242	18	69
ERX2355890	58	308	638	232	32	117
ERX2355891	37	225	368	130	18	62
ERX2355892	43	731	446	797	20	266
ERX2355893	34	267	349	174	20	92
ERX2355894	36	309	406	186	22	100
ERX2355895	31	178	342	116	24	65
ERX2355896	46	376	420	380	30	85
ERX2355897	58	306	618	194	46	100
ERX2355898	40	279	304	171	20	53
ERX2355899	53	358	640	236	21	106
ERX2355900	41	330	359	193	17	93
ERX2355901	41	323	343	185	19	74
ERX2355902	55	387	617	366	35	83
ERX2355903	51	321	342	179	11	72
ERX2355904	69	275	572	211	41	77
ERX2355905	43	278	395	177	19	85
ERX2355906	45	272	437	225	26	109
ERX2355907	40	286	397	222	25	90
ERX2355908	38	362	416	288	26	84
ERX2355909	68	347	624	264	26	72
ERX2355910	48	296	347	228	25	76

### Sheet: Supp Table 2_Images total
Total number of images
Dataset	Type of MEI	Positive	Negative
1000 Genomes	L1	135774	1087692
	Alu	1003436	174368
	SVA	81531	109225
Polaris	L1	14286	18540
	Alu	93142	13975
	SVA	7747	5952
