## Supplementary Tables for "Image-based DNA Sequencing Encoding for Detecting Low-Mosaicism Somatic Mobile Element Insertions": Supplementary Table 3.xlsx

### Sheet: Index for Supp Table 3
Supplementary Table 3. Architectures of the three deep learning models.
Supp Table 3_ResNet-18 Arch	ResNet-18 Architecture with Corresponding Output Sizes Per Layer
Supp Table 3_GoogLeNet Arch	GoogLeNet Architecture with Corresponding Output Sizes Per Layer
Supp Table 3_ViT Arch	ViT Architecture with Corresponding Output Sizes Per Layer

### Sheet: Supp Table 3_ResNet-18 Arch
ResNet-18 Architecture with Corresponding Output Sizes Per Layer
Output Size			ResNet-18 Architecture
L1	Alu	SVA	Layer Name			Kernal Size	Stride	Padding	Number of Kernals
3 × 60 × 6620	3 × 120 × 2660	3 × 80 × 2660	Image Input Layer
64 × 30 × 3310	64 × 60 × 1330	64 × 40 × 1330	Conv1	Conv.		7 × 7 × 3	2	3	64
64 × 30 × 3310	64 × 60 × 1330	64 × 40 × 1330		BatchNorm
64 × 15 × 1655	64 × 30 × 665	64 × 20 × 665		Max Pooling		3 × 3	2	1
64 × 15 × 1655	64 × 30 × 665	64 × 20 × 665	Conv2	Res2a	Conv.	3 × 3 × 64	1	1	64
					Conv.	3 × 3 × 64	1	1	64
64 × 15 × 1655	64 × 30 × 665	64 × 20 × 665		Res2b	Conv.	3 × 3 × 64	1	1	64
					Conv.	3 × 3 × 64	1	1	64
128 × 8 × 828	128 × 15 × 333	128 × 10 × 333	Conv3	Res3a	Conv.	3 × 3 × 64	2	1	128
					Conv.	3 × 3 × 128	2	1	128
					Conv. (Shortcut)	1 × 1 × 64	2	0	128
128 × 8 × 828	128 × 15 × 333	128 × 10 × 333		Res3b	Conv.	3 × 3 × 128	1	1	128
					Conv.	3 × 3 × 128	1	1	128
256 × 4 × 414	256 × 8 × 167	256 × 5 × 167	Conv4	Res4a	Conv.	3 × 3 × 128	2	1	256
					Conv.	3 × 3 × 256	1	1	256
					Conv. (Shortcut)	3 × 3 × 128	2	0	256
256 × 4 × 414	256 × 8 × 167	256 × 5 × 167		Res4b	Conv.	3 × 3 × 256	1	1	256
					Conv.	3 × 3 × 256	1	1	256
512 × 2 × 207	512 × 4 × 84	512 × 3 × 84	Conv5	Res5a	Conv.	3 × 3 × 256	2	1	512
					Conv.	3 × 3 × 512	1	1	512
					Conv. (Shortcut)	3 × 3 × 256	2	0	512
512 × 2 × 207	512 × 4 × 84	512 × 3 × 84		Res5b	Conv.	3 × 3 × 512	1	1	512
					Conv.	3 × 3 × 512	1	1	512
512 × 1 × 1	512 × 1 × 1	512 × 1 × 1		Average Pooling		2 × 207 (L1); 4 × 84 (Alu); 3 × 84 (SVA)
2	2	2	Connected Layer	Fc
2	2	2		Softmax

### Sheet: Supp Table 3_GoogLeNet Arch
GoogLeNet Architecture with Corresponding Output Sizes Per Layer
Output Size			GoogLeNet Architecture (S = Stride, P = Padding, K = Kernal Number)
L1	Alu	SVA	Layer Name	Main Classifier
3 × 60 × 6620	3 × 120 × 2660	3 × 80 × 2660	Image Input Layer
64 × 30 × 3310	64 × 60 × 1330	64 × 40 × 1330	Convolution	Conv 7 × 7 + 2(S) + 3(P) + 64(K)
64 × 15 × 1655	64 × 30 × 665	64 × 20 × 665	Max Pooling	MaxPool 3 × 3 + 2(S)
64 × 15 × 1655	64 × 30 × 665	64 × 20 × 665	Convolution	Conv 1 × 1 + 64(K)
192 × 15 × 1655	192 × 30 × 665	192 × 20 × 665	Convolution	Conv 3 × 3 + 1(S) + 192(K)
192 × 7 × 827	192 × 15 × 332	192 × 10 × 332	Max Pooling	MaxPool 3 × 3 + 2(S)
256 × 7 × 827	256 × 15 × 332	256 × 10 × 332	Inception3a	Conv 1 × 1 + 1(S) + 64(K)	Conv 1 × 1 + 1(S) + 96(K)	Conv 1 × 1 + 1(S) + 16(K)	MaxPool 3 × 3 + 1(S) + 1(P)
					Conv 3 × 3 + 1(S) + 1(P) + 128(K)	Conv 3 × 3 + 1(S) + 1(P) + 32(K)	Conv 1 × 1 + 1(S) + 32(K)
				Concatenetion
480 × 7 × 827	480 × 15 × 332	480 × 10 × 332	Inception3b	Conv 1 × 1 + 1(S) + 128(K)	Conv 1 × 1 + 1(S) + 128(K)	Conv 1 × 1 + 1(S) + 32(K)	MaxPool 3 × 3 + 1(S) + 1(P)
					Conv 3 × 3 + 1(S) + 1(P) + 192(K)	Conv 3 × 3 + 1(S) + 1(P) + 96(K)	Conv 1 × 1 + 1(S) + 64(K)
				Concatenetion
480 × 3 × 413	480 × 7 × 166	480 × 5 × 166	Max Pooling	MaxPool 3 × 3 + 2(S)
512 × 3 × 413	512 × 7 × 166	512 × 5 × 166	Inception4a	Conv 1 × 1 + 1(S) + 192(K)	Conv 1 × 1 + 1(S) + 96(K)	Conv 1 × 1 + 1(S) + 16(K)	MaxPool 3 × 3 + 1(S) + 1(P)
					Conv 3 × 3 + 1(S) + 1(P) + 208(K)	Conv 3 × 3 + 1(S) + 1(P) + 48(K)	Conv 1 × 1 + 1(S) + 64(K)
				Concatenetion				Auxiliary Classifier 1
512 × 3 × 413	512 × 7 × 166	512 × 5 × 166	Inception4b	Conv 1 × 1 + 1(S) + 160(K)	Conv 1 × 1 + 1(S) + 112(K)	Conv 1 × 1 + 1(S) + 24(K)	MaxPool 3 × 3 + 1(S) + 1(P)	Conv 1 × 1 + 1(S) + 128(K)
					Conv 3 × 3 + 1(S) + 1(P) + 224(K)	Conv 3 × 3 + 1(S) + 1(P) + 64(K)	Conv 1 × 1 + 1(S) + 64(K)	Fc
				Concatenetion				Fc
512 × 3 × 413	512 × 7 × 166	512 × 5 × 166	Inception4c	Conv 1 × 1 + 1(S) + 128(K)	Conv 1 × 1 + 1(S) + 128(K)	Conv 1 × 1 + 1(S) + 24(K)	MaxPool 3 × 3 + 1(S) + 1(P)	Softmax
					Conv 3 × 3 + 1(S) + 1(P) + 256(K)	Conv 3 × 3 + 1(S) + 1(P) + 64(K)	Conv 1 × 1 + 1(S) + 64(K)
				Concatenetion
528 × 3 × 413	528 × 7 × 166	528 × 5 × 166	Inception4d	Conv 1 × 1 + 1(S) + 112(K)	Conv 1 × 1 + 1(S) + 144(K)	Conv 1 × 1 + 1(S) + 32(K)	MaxPool 3 × 3 + 1(S) + 1(P)
					Conv 3 × 3 + 1(S) + 1(P) + 288(K)	Conv 3 × 3 + 1(S) + 1(P) + 64(K)	Conv 1 × 1 + 1(S) + 64(K)
				Concatenetion				Auxiliary Classifier 2
832 × 3 × 413	832 × 7 × 166	832 × 5 × 166	Inception4e	Conv 1 × 1 + 1(S) + 256(K)	Conv 1 × 1 + 1(S) + 160(K)	Conv 1 × 1 + 1(S) + 32(K)	MaxPool 3 × 3 + 1(S) + 1(P)	Conv 1 × 1 + 1(S) + 128(K)
					Conv 3 × 3 + 1(S) + 1(P) + 320(K)	Conv 3 × 3 + 1(S) + 1(P) + 128(K)	Conv 1 × 1 + 1(S) + 128(K)	Fc
				Concatenetion				Fc
823 × 2 × 207	832 × 4 × 83	832 × 4 × 83	Max Pooling	MaxPool 2 × 2 + 2(S)				Softmax
832 × 2 × 207	832 × 4 × 83	832 × 3 × 83	Inception5a	Conv 1 × 1 + 1(S) + 256(K)	Conv 1 × 1 + 1(S) + 160(K)	Conv 1 × 1 + 1(S) + 32(K)	MaxPool 3 × 3 + 1(S) + 1(P)
					Conv 3 × 3 + 1(S) + 1(P) + 320(K)	Conv 3 × 3 + 1(S) + 1(P) + 128(K)	Conv 1 × 1 + 1(S) + 128(K)
				Concatenetion
1024 × 2 × 207	1024 × 4 × 83	1024 × 3 × 83	Inception5b	Conv 1 × 1 + 1(S) + 384(K)	Conv 1 × 1 + 1(S) + 192(K)	Conv 1 × 1 + 1(S) + 48(K)	MaxPool 3 × 3 + 1(S) + 1(P)
					Conv 3 × 3 + 1(S) + 1(P) + 384(K)	Conv 3 × 3 + 1(S) + 1(P) + 128(K)	Conv 1 × 1 + 1(S) + 128(K)
				Concatenetion
1024 × 1 × 1	1024 × 1 × 1	1024 × 1 × 1	Avgpool	AdaptiveAvgPool
2	2	2	Connected Layer	Fc
2	2	2		Softmax

### Sheet: Supp Table 3_ViT Arch
ViT Architecture with Corresponding Output Sizes Per Layer
Output Size			ViT Architecture
L1	Alu	SVA	Layer Name
3 × 72 × 6620	3 × 180 × 2660	3 × 90 × 2660	Image Input Layer
9 × 158880	9 × 159600	9 × 79800	Patch Embedding	Rearrange
9 × 158880	9 × 159600	9 × 79800		LayerNorm
9 × 1024	9 × 1024	9 × 1024		Linear (out_feature = 1024)
9 × 1024	9 × 1024	9 × 1024		LayerNorm
10 × 1024	10 × 1024	10 × 1024	Dropout (p=0.1)
10 × 1024	10 × 1024	10 × 1024	Transformer	LayerNorm
10 × 1024	10 × 1024	10 × 1024		6 × Transformer Loop Block	LayerNorm
10 × 1024	10 × 1024	10 × 1024			Attention
10 × 1024	10 × 1024	10 × 1024			LayerNorm
10 × 1024	10 × 1024	10 × 1024			FeedForward
1024	1024	1024	Indentity
1024	1024	1024	mlp Head	LayerNorm
2	2	2		Linear (out feature = 2)
2	2	2	Softmax
