## Supplementary Tables for "Image-based DNA Sequencing Encoding for Detecting Low-Mosaicism Somatic Mobile Element Insertions": Supplementary Table 8.xlsx

### Sheet: Sheet1
Supplementary Table 8. Bulk WGS has higher sensitivity than single-cell WGS for detecting low mosaicism MEIs.
Mosaicism	200x bulkWGS	6 sc-WGS	400x bulkWGS	12 sc-WGS
0.002	0.116	0.012	0.323	0.024
0.01	0.787	0.059	0.979	0.114
0.05	1	0.265	1	0.46
0.25	1	0.822	1	0.968
In this table, we assumed each single cell is sequenced to an average depth of 33x (Walsh did 42x in Evrony et. al. 2015). The total depth of 200x bulk WGS is equal to ~6 single cell WGS, and 400x is equal to 12 single cell WGS in cost. The theoretical sensitivity for detecting MEIs with >=2 supporting reads for bulk WGS and sensitivity of sampling the MEI insertion at least once in the tested ce…
