## Supplementary Tables for "Image-based DNA Sequencing Encoding for Detecting Low-Mosaicism Somatic Mobile Element Insertions": Supplementary Table 9.xlsx

### Sheet: Illumina label validation
Supplementary Table 9. Validation of training and benchmark labels using Pangenome PacBio data.
ME type	ID	Illumina True label							Illumina False label
		# True label	# Overlap with PacBio calls	Overlap ratio with PacBio calls	# Overlap with Polymorphic SVA	Overlap Ratio with Polymorphic SVA	# Discordant label manually verified	True label validation ratio	# False label	# Overlap with PacBio calls	Overlap ratio
L1	HG00438	34	29	0.852941			5	1	2130	0	0
	HG00621	40	37	0.925			3	1	1800	0	0
	HG01106	37	37	1				1	1077	0	0
	HG02630	60	56	0.933333			4	1	1445	1	0.000692042
	HG03492	36	35	0.972222			1	1	1578	1	0.000633714
	HG03516	62	56	0.903226			6	1	1811	1	0.000552181
	HG03540	52	49	0.942308			3	1	2168	0	0
	NA18906	49	46	0.938776			3	1	621	1	0.00161031
	NA20129	49	46	0.938776			3	1	953	0	0
	ERX2355888	70	70	1				1	298	1	0.0033557
	ERX2355869	63	59	0.936508			4	1	325	1	0.00307692
Alu	HG00438	359	352	0.980501			7	1	234	1	0.0042735
	HG00621	343	334	0.973761			9	1	182	0	0
	HG01106	435	430	0.988506			5	1	115	0	0
	HG02630	633	613	0.968404			20	1	171	0	0
	HG03492	412	397	0.963592			15	1	222	2	0.00900901
	HG03516	576	563	0.977431			13	1	184	0	0
	HG03540	592	571	0.964527			21	1	260	0	0
	NA18906	639	621	0.971831			18	1	76	0	0
	NA20129	622	603	0.969453			19	1	103	0	0
	ERX2355888	591	574	0.971235			17	1	161	0	0
	ERX2355869	620	607	0.979032			13	1	183	0	0
SVA	HG00438	26	18	0.692308	25	0.961538	1	0.730769	199	0	0
	HG00621	24	18	0.75	22	0.916667	2	0.833333	151	0	0
	HG01106	19	14	0.736842	19	1		0.736842	112	0	0
	HG02630	33	22	0.666667	32	0.969697	1	0.69697	173	0	0
	HG03492	18	13	0.722222	18	1		0.722222	216	0	0
	HG03516	29	22	0.758621	29	1		0.758621	149	0	0
	HG03540	20	13	0.65	19	0.95	1	0.7	228	0	0
	NA18906	36	29	0.805556	36	1		0.805556	90	0	0
	NA20129	30	20	0.666667	28	0.933333	2	0.733333	119	0	0
	ERX2355888	27	22	0.814815	26	0.962963	1	0.851852	93	2	0.0215054
	ERX2355869	31	23	0.741935	31	1		0.741935	117	0	0
* The true labels of SVAs exhibit a lower overlap ratio with PacBio calls compared to L1 and Alu elements. Therefore, we used another dataset, the polymorphic SVA set from Chu et al. (2023), to validate them.
